# Dietary fiber selectively regulates intestinal persistence of probiotic bifidobacteria

**DOI:** 10.64898/2026.06.06.730603

**Authors:** Garam Choi, Shruti Chatterjee, Urmi Shah, Tae Hyung Won, Alexandros Skouris, Jaehyeon Kim, Waleed Mujib, Haipeng Sun, Marissa A. Fontaine, Adriana Messyasz, Alexander Lemenze, David K. Meyerholz, María G. Domínguez-Bello, Frank C. Schroeder, Douwe van Sinderen, Lok Yin Roy Wong, Nicholas J. Bessman

**Affiliations:** Center for Immunity and Inflammation, Rutgers New Jersey Medical School, Newark, NJ, USA; Department of Medicine, Rutgers New Jersey Medical School, Newark, NJ, USA; Center for Virus-Host Innate Immunity, Rutgers New Jersey Medical School, Newark, NJ, USA; Department of Microbiology, Biochemistry and Molecular Genetics, Rutgers New Jersey Medical School, Newark, NJ, USA; Department of Chemistry and Chemical Biology, Boyce Thompson Institute, Cornell University, Ithaca, NY, USA; Department of Biochemistry & Microbiology, Rutgers University, New Brunswick, NJ, USA; Molecular and Genomics Informatics Core Facility, Rutgers New Jersey Medical School, Newark, NJ, USA; Department of Pathology, Immunology and Laboratory Medicine, Rutgers New Jersey Medical School, Newark, NJ, USA; Department of Pathology, Roy J. and Lucille A. Carver College of Medicine, University of Iowa, Iowa City, IA, USA; APC Microbiome Ireland and School of Microbiology, University College Cork, Ireland; Department of Pharmacology, Sungkyunkwan University School of Medicine, Suwon, Republic of Korea

## Abstract

Bifidobacteria dominate the gut microbiota of breast-fed infants, and are strongly associated with human health, including immune regulation, colonization resistance, and protection against inflammation. However, bifidobacteria persist at high abundance after weaning in only a subset of individuals, and the factors that regulate intestinal persistence of bifidobacteria are poorly understood. Using gnotobiotic mouse models, we identified a common dietary fiber, raffinose, as a critical determinant of bifidobacterial persistence during microbial transitions associated with weaning. Bifidobacterial persistence depends on an intact raffinose utilization operon and is associated with disease resistance and restrained inflammation in adult mice. Specific dietary fiber recommendations commencing at weaning are a potential strategy to maintain bifidobacteria persistence beyond infancy, with potential long-term benefits for host resilience and reduced risk of inflammatory disease.
