## Supplementary Table 4 Genus-level microbiota composition in conventional Jax mice after diet switch and raffinose supplementation for "Dietary fiber selectively regulates intestinal persistence of probiotic bifidobacteria"

### Sheet: Genus_rel_abundance
Taxa	S1	S2	S3	S4	S5	S6	S7	S8	S9	S10	S11	S12	S13	S14	S15	S16	S17	S18	S19	S20	S21	S22	S23	S24	S25	S26	S27	S28	S29	S30
Bifidobacterium	11.7715	10.1771	7.91737	4.70566	1.91294	1.44114	7.94181	2.65074	2.5413	7.31466	12.2365	12.1859	12.2612	12.8532	16.3949	40.1358	36.6297	46.7153	39.2573	37.6233	10.4918	9.57457	10.4772	7.95166	13.3404	43.3688	41.5614	47.2402	40.9696	40.3183
Lactobacillus	40.6091	38.7909	44.0971	44.0267	38.3753	28.2807	40.1688	26.6591	49.9587	40.9983	11.9498	10.4027	13.1048	15.7476	13.7084	10.3943	11.1557	8.57311	8.16008	8.80825	7.30108	3.56053	5.05081	20.1199	6.67022	0.651611	2.19294	7.38919	1.11836	0.908771
Akkermansia	9.74288	10.4618	2.23768	9.9507	3.05196	2.78785	13.9069	10.8512	3.15332	7.01784	13.3033	15.4317	11.1785	14.6158	15.8064	19.361	19.0111	22.0598	19	20.3716	21.4689	25.501	22.9215	24.198	22.6629	19.883	19.219	19.2845	16.3256	16.8662
Dubosiella	12.0843	10.6732	4.43314	1.17962	0.996076	0.771243	1.59332	0.877565	0.108005	5.25997	27.6162	32.5861	28.3272	26.5917	30.4844	19.1401	17.5329	19.4279	15.1252	15.1414	25.501	31.9374	32.7066	22.0083	26.8027	4.56718	4.14311	6.40856	3.54814	3.63743
Faecalibaculum	0.0378716	0.0442798	0.0147771	0.0816287	0.0400615	0.0372484	0.156026	0.0615463	0	0.0298523	0.945064	0.99855	1.31197	1.49601	1.47898	1.30498	0.960733	1.21442	0.908245	0.829286	13.1198	11.0195	11.2189	2.67914	11.365	14.2975	16.0151	6.98517	25.9863	25.3181
Alistipes	8.20744	8.97705	8.52429	4.77928	6.75492	8.17847	5.00108	7.14362	7.2734	9.15782	6.26194	3.3574	2.87574	2.13389	2.66872	3.43027	3.24716	0	2.48874	6.26312	1.33687	1.12015	2.05656	3.96088	1.35049	1.29901	0.0416438	0.00199519	0.487295	0.531811
Lachnospiraceae NK4A136 group	3.72706	4.57166	10.99	4.23349	32.6775	38.5174	11.5294	13.1486	12.9151	10.8031	5.03185	2.65167	4.53122	5.0639	2.1458	0.344214	0.0810257	0	0	0.403685	2.94628	3.80244	3.19719	2.21649	2.331	0.592604	0.0886038	0.088786	0.641926	0.972119
Coriobacteriaceae UCG-002	1.90428	1.4775	0.998512	0.941131	0.492575	0.519167	1.45073	1.64902	0.401313	1.28962	0.28742	0.953775	2.77135	0.913711	0.952503	0.311243	0.187925	0.495813	0.162038	0.114531	0.886322	0.691278	0.708327	0.0283257	0.718636	4.93218	4.03147	4.83934	4.75677	4.17941
Romboutsia	0.00411648	0.00180734	0	0.363328	0.00182098	0	0.00929954	0.0870137	0.0285896	0	2.91003	5.36516	5.13148	3.74108	2.58893	0	0	0	0	0	4.28684	4.20425	4.41324	6.50941	4.4694	0	0	0	0	0
Lachnospiraceae UCG-006	0.615825	0.778059	0.499256	0.484971	0.777558	0.735438	0.732597	0.589996	0.848158	0.567193	0.747611	0.390181	0.531134	0.986408	0.352647	0.983844	7.38696	0.262406	11.4266	2.96436	1.35386	0.692098	0.74798	0.311583	0.698082	1.12789	0.0416438	0.820024	1.12922	1.36863
[Eubacterium] ventriosum group	2.80909	4.60419	2.80027	6.55271	0.222159	0.180178	2.14923	4.57883	4.78717	2.2756	0	0.00213214	0	0	0	0	0	0	0	0	0	0	0	0	0	0.00252889	0	0	0	0
Anaerostipes	0	0	0	0	0	0	0	0	0	0	0	0	0	0	0	0	0	0	0	0	0	0	0	0	0	4.41966	9.07923	3.53947	2.31946	2.32511
Clostridium	0.066687	0.0741008	0.22799	10.6517	0.116543	0.0831591	0.444311	5.62406	0.589792	0.0366757	0.561306	0.69863	0.548768	1.07336	0.463784	0	0	0.00353647	0	0	1.05768	1.18001	1.06443	1.50913	1.40987	0	0	0	0	0
Acutalibacter	0.363897	0.412977	1.33311	0.798681	1.70353	2.86321	1.61192	2.12122	1.95256	1.57961	1.51194	0.894076	1.48548	0.888053	0.672523	0.0857237	0.673398	0.285039	0.304133	0.177452	1.06063	0.355069	0.312566	0.699488	0.331912	0.251203	0.137336	0.15762	0.213975	0.263559
Lachnoclostridium	0.935264	1.00127	1.293	1.19722	1.52052	2.0322	1.19447	1.56943	0.832274	1.70584	3.91959	1.84501	1.58706	1.46821	1.78746	2.6093	0.552881	0.0459741	0.299147	3.74274	0.869334	0.359169	0.318008	0.295846	0.46894	2.19339	0.0664528	0.123702	1.08826	1.6056
Intestinimonas	0.191828	0.233147	1.03018	0.42575	0.368748	0.544577	0.652001	0.553917	0.896866	0.736072	2.36863	2.27854	2.61123	2.22726	1.50178	0.167491	0.385383	0	0.452876	0.412169	1.65225	0.887263	0.848281	0.625526	0.78106	0.236873	0	0	0.154631	0.200211
Turicibacter	0.936088	0.917224	0.957347	1.22443	0.48347	0.321375	1.63569	3.06034	0.689327	0.353963	0.181529	0.228139	0.00564286	0.0163926	0	0	0	0	0.00332386	0	0	0	0	0.0031473	0	0	0	0	0	0
Lachnospiraceae FCS020 group	0.813416	0.972348	3.21403	1.11399	1.7709	2.18553	2.59044	3.37443	3.59593	3.58995	0.343949	0.0952354	0.243348	0.603676	0.108288	0.00593472	0.00748977	0	0.0332386	0.724653	0.372994	0.232066	0.125182	0.0865508	0.0822168	0	0	0	0.00501505	0
Roseburia	0.495624	0.484367	0.396871	0.331317	0.458887	0.572874	0.196324	1.1906	1.12558	0.554399	2.18551	1.97507	2.80662	0.771166	0.95749	0	0	0	0	0.138568	0.293225	0.120543	0.0559819	0.0786825	0.0829781	0	0	0	0	0
Other	4.68373	5.34701	9.03516	6.95765	8.27453	9.9482	7.03562	14.2087	8.30263	6.72956	7.63774	7.66005	8.68719	8.80854	7.92708	1.72568	2.18769	0.916653	2.37905	2.28495	6.00114	4.76269	3.77722	6.71792	6.43423	2.17653	3.38201	3.12148	1.25543	1.50471

### Sheet: Sample_list
#	Sample	Description
S1	Ctrl_D0_1	Day 0 with AIN-93G diet, control water
S2	Ctrl_D0_2	Day 0 with AIN-93G diet, control water
S3	Ctrl_D0_3	Day 0 with AIN-93G diet, control water
S4	Ctrl_D0_4	Day 0 with AIN-93G diet, control water
S5	Ctrl_D0_5	Day 0 with AIN-93G diet, control water
S6	Raf_D0_1	Day 0 with AIN-93G diet, 6.5% raffinose water
S7	Raf_D0_2	Day 0 with AIN-93G diet, 6.5% raffinose water
S8	Raf_D0_3	Day 0 with AIN-93G diet, 6.5% raffinose water
S9	Raf_D0_4	Day 0 with AIN-93G diet, 6.5% raffinose water
S10	Raf_D0_5	Day 0 with AIN-93G diet, 6.5% raffinose water
S11	Ctrl_D3_1	Day 3 with AIN-93G diet, control water
S12	Ctrl_D3_2	Day 3 with AIN-93G diet, control water
S13	Ctrl_D3_3	Day 3 with AIN-93G diet, control water
S14	Ctrl_D3_4	Day 3 with AIN-93G diet, control water
S15	Ctrl_D3_5	Day 3 with AIN-93G diet, control water
S16	Raf_D3_1	Day 3 with AIN-93G diet, 6.5% raffinose water
S17	Raf_D3_2	Day 3 with AIN-93G diet, 6.5% raffinose water
S18	Raf_D3_3	Day 3 with AIN-93G diet, 6.5% raffinose water
S19	Raf_D3_4	Day 3 with AIN-93G diet, 6.5% raffinose water
S20	Raf_D3_5	Day 3 with AIN-93G diet, 6.5% raffinose water
S21	Ctrl_D14_1	Day 14 with AIN-93G diet, control water
S22	Ctrl_D14_2	Day 14 with AIN-93G diet, control water
S23	Ctrl_D14_3	Day 14 with AIN-93G diet, control water
S24	Ctrl_D14_4	Day 14 with AIN-93G diet, control water
S25	Ctrl_D14_5	Day 14 with AIN-93G diet, control water
S26	Raf_D14_1	Day 14 with AIN-93G diet, 6.5% raffinose water
S27	Raf_D14_2	Day 14 with AIN-93G diet, 6.5% raffinose water
S28	Raf_D14_3	Day 14 with AIN-93G diet, 6.5% raffinose water
S29	Raf_D14_4	Day 14 with AIN-93G diet, 6.5% raffinose water
S30	Raf_D14_5	Day 14 with AIN-93G diet, 6.5% raffinose water
