## Supplementary Table 5 Bacterial strains used in this study for "Dietary fiber selectively regulates intestinal persistence of probiotic bifidobacteria"

### Sheet: Strains
Strain	Culture medium	Reference or source
Bifidobacterium species
Bifidobacterium breve DSM 20213	de Man, Rogosa and Sharpe (MRS) broth (BD) supplemented with 0.05% (w/v) L-cysteine	DSMZ
Bifidobacterium breve UCC2003 wild-type	MRS broth supplemented with 0.05% (w/v) L-cysteine	Ref1
Bifidobacterium breve UCC2003 ΔrafA	MRS broth supplemented with 0.05% (w/v) L-cysteine	Ref1
Bifidobacterium breve UCC2003 ΔrafB	MRS broth supplemented with 0.05% (w/v) L-cysteine	Ref1
Bifidobacterium longum subsp. longum DSM 20219	MRS broth supplemented with 0.05% (w/v) L-cysteine	DSMZ
Bifidobacterium longum subsp. infantis DSM 20088	MRS broth supplemented with 0.05% (w/v) L-cysteine	DSMZ
Bifidobacterium animalis subsp. animalis DSM 20104	MRS broth supplemented with 0.05% (w/v) L-cysteine	DSMZ
Bifidobacterium animalis subsp. lactis DSM 10140	MRS broth supplemented with 0.05% (w/v) L-cysteine	DSMZ
Bifidobacterium adolescentis DSM 20083	MRS broth supplemented with 0.05% (w/v) L-cysteine	DSMZ
Bifidobacterium bifidum DSM 20456	MRS broth supplemented with 0.05% (w/v) L-cysteine	DSMZ
Bacterial consortium
Bacteroides thetaiotaomicron DSM 2079	Chopped meat broth (Anaerobe Systems)	DSMZ
Muribaculum intestinale DSM 28989	Chopped meat broth	DSMZ
Akkermansia muciniphila BAA-835	Brain Heart Infusion (BHI) broth supplemented with 0.5% (w/v) porcine mucin (Sigma) and 0.05% (w/v) L-cysteine	ATCC
Escherichia coli Nissle 1917	Luria-Bertani (LB) broth (BD)	feelgoodnatural.com
Clostridium sporogenes ATCC 15579	Reinforced Clostridial Medium (RCM) broth (BD) supplemented with 0.05% (w/v) L-cysteine	ATCC

### Sheet: Reference
Ref1	Shiver, A. L. et al. Genome-scale resources in the infant gut symbiont Bifidobacterium breve reveal genetic determinants of colonization and host-microbe interactions. Cell 188, 2003–2021 e2019 (2025). https://doi.org/10.1016/j.cell.2025.02.010
