## Supplementary Table 6 Primers used in this study for "Dietary fiber selectively regulates intestinal persistence of probiotic bifidobacteria"

### Sheet: Primers
Gene-specific primers
Target gene	Target organism	Forward primer sequence, 5'->3'	Reverse primer sequence, 5'->3'	Reference
groEL (BBBR_1421)	B.breve DSM 20213	TCCGATTACGACCGTGAGAAGCT	CCGCCTCGGTGGTCAGGAACAG	Ref1
ahpC (BBBR_0021)	B.breve DSM 20213	GTGAACGCATTCCAGAACAACG	CCATCAACTTCGTTGTAGGTGTCG	This study
rnpA	B.breve DSM 20213	GGTGGCAAACTGCTCATCCA	TTCAGGGTTCTGGCTAAGGC	This study
Tnf	Mouse	CACGCTCTTCTGTCTACTGA	ATCTGAGTGTGAGGGTCTGG	Ref2
Il6	Mouse	TCCAGTTGCCTTCTTGGGAC	GTGTAATTAAGCCTCCGACTTG	Ref3
Il17a	Mouse	AAGGCAGCAGCGATCATCC	GGAACGGTTGAGGTAGTCTGAG	Ref4
Il23a	Mouse	CACCTCCCTACTAGGACTCAGC	TGGGCATCTGTTGGGTCT	Ref5
Hprt	Mouse	CTTGCTGGTGAAAAGGACCTCTC	GAAGTACTCATTATAGTCAAGGGCA	Ref6
Bacteria-specific primers
Target strain	Target gene	Forward primer sequence, 5'->3'	Reverse primer sequence, 5'->3'	Reference
16S rRNA universal	16S rRNA	ACTCCTACGGGAGGCAGCAGT	ATTACCGCGGCTGCTGGC	Ref7
Bifidobacterium	16S rRNA	CGGGTGAGTAATGCGTGACC	TGATAGGACGCGACCCCA	Ref8
Bifidobacterium breve	16S rRNA	TAGGGAGCAAGGCACTTTGTGT	ATCCGAACTGAGACCGGTT	Ref9
Bacteroides thetaiotaomicron	16S rRNA	TGCGATATACAGTAAGCGGCC	CCTTCACATTTGCCTTGCGG	This study
Muribaculum intestinale	16S rRNA	TCAAGTCAGCGGTAAAAATTCG	CCCACTCAAGAACATCAGTTTCAA	Ref10
Akkermansia muciniphila	16S rRNA	CAGCACGTGAAGGTGGGGAC	CCTTGCGGTTGGCTTCAGAT	Ref11
Escherichia coli	16S rRNA	CATGCCGCGTGTATGAAGAA	CGGGTAACGTCAATGAGCAAA	Ref12
Clostridium sporogenes	16S rRNA	AAAGGAAGATTAATACCGCATAA	CCGTCATTATCGTCCCAGAA	Ref13; modified in this study
V3–V4 primers for 16S rRNA gene sequencing (Illumina overhang adapter sequences included)
Forward primer sequence, 5'->3'	TCGTCGGCAGCGTCAGATGTGTATAAGAGACAG-CCTACGGGNGGCWGCAG
Reverse primer sequence, 5'->3'	GTCTCGTGGGCTCGGAGATGTGTATAAGAGACAG-GACTACHVGGGTATCTAATCC

### Sheet: References
Ref1	Hu, L. et al. Assessment of Bifidobacterium Species Using groEL Gene on the Basis of Illumina MiSeq High-Throughput Sequencing. Genes (Basel) 8 (2017). https://doi.org/10.3390/genes8110336
Ref2	Koliaraki, V. et al. Innate Sensing through Mesenchymal TLR4/MyD88 Signals Promotes Spontaneous Intestinal Tumorigenesis. Cell Rep 26, 536–545 e534 (2019). https://doi.org/10.1016/j.celrep.2018.12.072
Ref3	Hassan, S. W. et al. Increased susceptibility to dextran sulfate sodium induced colitis in the T cell protein tyrosine phosphatase heterozygous mouse. PLoS One 5, e8868 (2010). https://doi.org/10.1371/journal.pone.0008868
Ref4	Krauthausen, M. et al. Opposing roles for CXCR3 signaling in central nervous system versus ocular inflammation mediated by the astrocyte-targeted production of IL-12. Am J Pathol 179, 2346–2359 (2011). https://doi.org/10.1016/j.ajpath.2011.07.041
Ref5	Hashimoto, T., Sakai, K., Sanders, K. M., Yosipovitch, G. & Akiyama, T. Antipruritic Effects of Janus Kinase Inhibitor Tofacitinib in a Mouse Model of Psoriasis. Acta Derm Venereol 99, 298–303 (2019). https://doi.org/10.2340/00015555-3086
Ref6	Lu, P., Shih, C. & Qi, H. Ephrin B1-mediated repulsion and signaling control germinal center T cell territoriality and function. Science 356 (2017). https://doi.org/10.1126/science.aai9264
Ref7	Hartman, A. L. et al. Human gut microbiome adopts an alternative state following small bowel transplantation. Proc Natl Acad Sci U S A 106, 17187–17192 (2009). https://doi.org/10.1073/pnas.0904847106
Ref8	Sivan, A. et al. Commensal Bifidobacterium promotes antitumor immunity and facilitates anti-PD-L1 efficacy. Science 350, 1084–1089 (2015). https://doi.org/10.1126/science.aac4255
Ref9	Kwon, H. S. et al. Rapid identification of potentially probiotic Bifidobacterium species by multiplex PCR using species-specific primers based on the region extending from 16S rRNA through 23S rRNA. FEMS Microbiol Lett 250, 55–62 (2005). https://doi.org/10.1016/j.femsle.2005.06.041
Ref10	Brugiroux, S. et al. Genome-guided design of a defined mouse microbiota that confers colonization resistance against Salmonella enterica serovar Typhimurium. Nat Microbiol 2, 16215 (2016). https://doi.org/10.1038/nmicrobiol.2016.215
Ref11	Collado, M. C., Derrien, M., Isolauri, E., Vos, W. M. d. & Salminen, S. Intestinal Integrity and Akkermansia muciniphila, a Mucin-Degrading Member of the Intestinal Microbiota Present in Infants, Adults, and the Elderly. Applied and Environmental Microbiology 73 (2007–December–1). https://doi.org/10.1128/AEM.01477-07
Ref12	Huijsdens, X. W. et al. Quantification of bacteria adherent to gastrointestinal mucosa by real-time PCR. J Clin Microbiol 40, 4423–4427 (2002). https://doi.org/10.1128/JCM.40.12.4423-4427.2002
Ref13	Hung, C.-H., Cheng, C.-H., Cheng, L.-H., Liang, C.-M. & Lin, C.-Y. Application of Clostridium-specific PCR primers on the analysis of dark fermentation hydrogen-producing bacterial community. International Journal of Hydrogen Energy 33 (2008/03/01). https://doi.org/10.1016/j.ijhydene.2007.09.037
